# Identification of distinct genotypes in circulating RSV A strains based on variants on the virus replication-associated genes

**DOI:** 10.1101/2024.04.22.590570

**Authors:** Abdulafiz O. Musa, Sydney R. Faber, Kaitlyn Forrest, Kenneth P. Smith, Shaon Sengupta, Carolina B. López

## Abstract

Respiratory syncytial virus is a common cause of respiratory infection that often leads to hospitalization of infected younger children and older adults. RSV is classified into two strains, A and B, each with several subgroups or genotypes. One issue with the definition of these subgroups is the lack of a unified method of identification or genotyping. We propose that genotyping strategies based on the genes coding for replication-associated proteins could provide critical information on the replication capacity of the distinct subgroup, while clearly distinguishing genotypes. Here, we analyzed the virus replication-associated genes N, P, M2, and L from *de novo* assembled RSV A sequences obtained from 31 newly sequenced samples from hospitalized patients in Philadelphia and 78 additional publicly available sequences from different geographic locations within the US. In-depth analysis and annotation of the protein variants in L and the other replication-associated proteins N, P, M2-1, and M2-2 identified the polymerase protein L as a robust target for genotyping RSV subgroups. Importantly, our analysis revealed non-synonymous variations in L that were consistently accompanied by conserved changes in its co-factor P or the M2-2 protein, suggesting associations and interactions between specific domains of these proteins. These results highlight L as an alternative to other RSV genotyping targets and demonstrate the value of in-depth analyses and annotations of RSV sequences as it can serve as a foundation for subsequent *in vitro* and clinical studies on the efficiency of the polymerase and fitness of different virus isolates.

**IMPORTANCE:** Given the historical heterogeneity of Respiratory Syncytial Virus (RSV) and the disease it causes, there is a need to understand the circulating RSV strains each season. This requires an informative and consensus method of genotype definition. Here, we carried out a variant analysis that shows a pattern of specific variations among the replication-associated genes of RSV A across different seasons. Interestingly, these variation patterns point to previously defined interactions of domains within these genes, suggesting co-variation in the replication-associated genes. Our results also suggest a genotyping strategy that can prove to be particularly important in understanding the genotype-phenotype correlation in the era of RSV vaccination, where selective pressure on the virus to evolve is anticipated. More importantly, the categorization of RSV strains based on these patterns may prove to be of prognostic value.
