## Supplementary material for "Identification of distinct genotypes in circulating RSV A strains based on variants on the virus replication-associated genes": Table S3

### Sheet: Sheet1
Sequences	N	P	M2-1	M2-2	L	Year
KY967362	*	*	*	H47L	N143D, T179S, I1653V, K1661N	2015
KY967363	N126S	*	*	*	N143D, T179S, D1023N, I1653V, K1661N, K1704N	2015
lcl|Query_131352-rc	I44L	*	*	*	N143D, T179S, I1653V, K1661N	2015
lcl|Query_23936	*	*	*	L37P	N143D, T179S, I1302T, I1653V, K1661N	2015
lcl|Query_27979	*	*	*	*	S100L, N143D, T179S, L953M, I1653V, K1661N, H1707Q	2017
lcl|Query_28470-rc	*	*	*	*	S100L, N143D, T179S, I1653V, K1661N	2016
lcl|Query_28812	*	*	*	*	N143D, T179S, I1653V, K1661N	2016
lcl|Query_380810	*	*	*	*	N143D, T179S, I1653V, K1661N	2016
lcl|Query_44628-rc	*	*	*	L37P	N143D, T179S, I1653V, K1661N, T2010K	2016
lcl|Query_50351	*	*	*	L37P	N143D, T179S, I1653V, K1661N	2015
lcl|Query_50584-rc	*	*	*	*	S100L, T179S, L953M, I1653V, K1661N, H1707Q	2017
lcl|Query_51805	*	*	*	*	S100L, N143D, T179S, L953M, I1653V, K1661N, H1707Q	2017
lcl|Query_52294-rc	*	*	*	L37P	N143D, T179S, I1653V, K1661N	2016
lcl|Query_60783	*	*	*	*	N143D, T179S, I1653V, K1661N	2015
lcl|Query_68232-rc	*	*	*	*	N143D, T179S, K591E, I1653V, K1661N	2016
MN306054	*	*	I132T	*	N143D, T179S, I1653V, K1661N, F2017L	2019
OQ024120	*	S237T	S170N	*	N143D, T179S, M824I, V887I, I1653V, K1661N, A2014T, Y2163N	2022
OQ171931	*	P93L	*	I78V	Y34F, N143D, T179S, D183N, N1536S, I1653V, K1661N, I1734V, S1745L, A2014T, N2035S, K2041E, K2044R	2022
OQ331220	*	*	*	*	P3L, N143D, T179S, S1593N, I1653V, K1661N, S1789F, Y2163N	2020
OQ331221	*	*	*	T2I	V124I, N143D, T179S, I234V, N970S, T1236S, I1653V, K1661N	2020
OR143171	*	*	N174S, T180A, S182G		N143D, T179S, I1653V, K1661N	2023
OR143184	*	E204V	*	*	S100L, N143D, N167T, T179S, I1653V, K1661N, M1742I, S1800L, I1818V, N2025S	2023
OR143187	*	*	N174S, T180A, S182G		N143D, T179S, D183V, D413E, H829R, I1653V, K1661N	2022
OR287842	*	*	*	*	N143D, T179S, S1593N, I1653V, K1661N, S1789F, Y2163N	2019
OR287846	*	*	*	*	N143D, T179S, S1572G, I1653V, K1661N	2019
OR287859	*	*	*	*	N143D, T179S, S1572G, I1653V, K1661N	2019
OR287917	*	*	*	*	N143D, T179S, S1593N, I1653V, K1661N, S1789F, Y2163N	2020
OR287984	*	*	*	T2I	V124I, N143D, T179S, I234V, N970S, T1236S, I1653V, K1661N	2020
OR287985	*	*	*	*	N143D, T179S, E1568D, S1593N, I1653V, K1661N, S1789F, Y2163N	2020
OR287988	*	*	*	*	S100L, N167T, N143D, T179S, I1653V, K1661N, M1743I, I1800L, N2025S, H2135L	2021
OR522529	*	*	N174S, T180A, S182G		N143D, T179S, L161F, D183V, I1653V, K1661N, T1942I	2023
OR601479	*	*	*	M30I	N143D, T179S, M824I, S1250N, I1653V, K1661N, E1669K, S1747T, I1752V, V1965A, A2014T, Y2163N	2023
MN306050	T99I	N59S	*	*	N216S, R511K, H1662R, R1759K, F2017L	2019
ON729319	T99I	N59S	*	*	S216N, R511K, H1662R, R1759K, F2017L	2019
OR287849	*	N59S	*	N46D, I82V	N176Y, R511K, R1759K, V1803M	2019
lcl|Query_99620	*	T92M, S215T	*	T79A	S69T, T179K, D183N, H598Y, L835M, I1651L, N1724K, I2087V	2016
MN306017	*	T72I, T92M	*	T79A	Q221C, L835M	2018
MN306029	*	T92M	*	I78V, T79A	L835M, A1537S	2019
MN630096	*	T92M	*	*	N547S, L835M, P1720L, V1943I	2016
MN630098	*	T92M	*	*	N547S, L835M, P1720L, V1943I	2016
MN630106	*	T92M	*	*	N547S, L835M, P1720L, V1943I	2016
ON729318	*	T92M	*	T79A	I470V, L835M, T1773M, V1941I	2019
OR287841	*	S39N, V73I, T92M	*	T79A, I87V	L835M, T1773M, V1941I	2019
OR287919	*	D70N, T72N, T92M	*	T79A	A173S, L835M	2020
OR287927	M67I, N387S	T92M, I106M	*	T79A	G38D, A173S, L835M, L1705S, S1747Y	2020
OR287948	*	T92M	*	T79A	A173S, L835M, A938T, R1764K	2020
OR287986	*	T92M	K52R	P4L, D64G, T79A	S178A, S202L, L835M, N1847S	2021
lcl|Query_30126-rc	*	*	*	*	T179A, V445I	2016
OP890317	*	T69I	*	C26Y	S1723G, N1737S, A1927T, V1943D	2022
OP890331	*	T69I	*	C26Y	E1167V, S1723G, A1927T, V1943D	2022
OP890332	*	T69I	*	C26Y	S1723G, A1927T, V1943D	2022
OP965711	I127M	T69I	*	C26Y	S1723G, A1927T, V1943D	2021
OQ024110	S366N	T69I	*	C26Y	T179A, S216N, S1723G, A1927T, V1943D	2022
OQ171912	Y216C	T69I	*	C26Y	G1143S, S1723G, I1837V, A1927T, V1943D	2022
OR143160	*	T69I	*	C26Y, D67N	I139T, S1723G, A1927T, V1943D	2023
OR143161	*	T69I	*	C26Y	T153P, S1700N, S1723G, A1927T, V1943D	2023
OR143163	*	T69I	*	C26Y, P51L	I139T, S1723G, A1927T, V1943D	2023
OR143176	*	T69I	*	C26Y	I139T, G1143D, S1723G, A1927T, V1943D	2022
OR143185	*	T69I	*	C26Y	N943T, S1723G, A1927T, V1943D, *2166Q	2023
OR143219	*	T69I	*	C26Y	S1723G, A1787T, A1927T, V1943D	2022
OR287987	*	T69I	V125A	C26Y	S1723G, V1943D, D2081N	2021
OR522508	*	T69I	*	C26Y	S1723G, M1757V, A1927T, V1943D, A2014T	2023
OR601480	*	*	K52R, I84L	D64E	T179A, V335I, S1723G, V1943D	2023
KU839637	*	*	N174S	*	K80R, D1047N, I1191L, G1725E, M1742L	2014
KU950464	*	*	*	N46S	G1725E	2014
KU950506	*	P34L	*	N46S	N215S, G1725E	2013
KU950523	A377T	*	*	N46S	H598Y, D1731G	2014
KU950537	*	P34L	*	N46S	N215S, G1725E	2014
KU950686	*	P34L	*	N46S	N215S, G1725E	2014
KX894805	*	*	*	N46S	G1725E	2013
KY982516	*	*	*	*	G1725E	2013
LC474557	*	*	D186N	N46S, Q74K	L1176I, I1179T, I1513M	2014
LC474558	*	P65Q	*	T2I, N46S, Q70K, N71I	I1230V, I1513M, L1746S, S1964L	2014
lcl|Query_118515	*	S237L	*	*	S202L, T1259A, S173G, G1725E, V1943D	2016
lcl|Query_16133	*	*	P176S	L37I	G1725E	2017
lcl|Query_251188-rc	*	I66T, P91S	R20K	*	V335I, G1725E	2016
lcl|Query_27301-rc	*	E2D	D186N	N46S, N56S	H598Y, S1593N, G1725E, I2106T	2014
lcl|Query_38058	*	*	*	N46S, P51L	*	2016
lcl|Query_44347-rc	*	*	N117H	*	T104A, H598Y, G1725D, G2080E, Y2163N	2012
lcl|Query_46678	S118N, Y216H	*	K52R	V28I	Y74F, F1664S, G1725E	2016
lcl|Query_50431-rc	*	I66T	*	*	K175R, V335I, S1597C, G1725E	2015
lcl|Query_52150-rc	*	*	*	N46S	G1725E	2015
lcl|Query_59835	*	V73I	K158R	N43D	H170P, H598Y, K1171R, N1665D, G1725D, F2162L, Y2163N	2012
lcl|Query_65777-rc	*	*	*	N43S, N46S	S1593N, G1725E	2016
lcl|Query_76864-rc	*	*	*	N46S	H598Y, I1482M, D1731G, N1748D	2016
lcl|Query_82317-rc	*	E2D, P83S	*	*	I59M, H598Y, K1727R, G1725E, S1783L	2013
lcl|Query_82755	*	*	*	N46S	I1114V, G1725E	2015
lcl|Query_85023	*	*	*	N46S	Q438H, H598Y, G1550S, D1731G, G1725E, F2162S, *2166Q	2016
lcl|Query_91531-rc	*	E221V	*	*	G1725E, A2014T	2012
MF001039	*	*	*	*	H598Y, G1725E, A2014T	2015
MN306021	*	*	*	N46S	S420G, H598Y, S1723N, G1725E, D1731G, F1851L	2018
MN310477	V97I, A350S	I66T	P120L	*	Y316H, V335I, K578E, N762Y, F1039L, K1663R, G1735S	2018
MN531557	*	V73A	*	*	R555K, S624L, V625E, I1314M, T1341A, G1725E	2013
MN630093	*	*	*	*	N142S, V335I	2016
MN630105	*	I63V	*	*	G1725E, K1726R, A1787D, T1807A	2016
MW033958	*	*	*	N46S, A68S	N142I, H598Y, V1081I, S1723C, G1725E, K1727R, D1731G	2018
OK649680	*	*	P31S, I84V	*	K406R, H598Y, G1725E, S1740L	2012
OK649681	*	*	*	*	V335I, G1725E	2012
OK649682	*	*	*	*	G1725E, D1731N, N2164S	2012
OK649683	*	*	*	*	K191R, G1725E, D1739N, V1934I	2014
OK649684	S118N	V171I	*	N46S	L1563I, G1725E, K1726N, T1773M	2015
OR287918	*	S99T	*	*	H170R, V335I, V1721I, G1725E, C1733R	2020
OR287976	*	*	*	N46S	H598Y, H16332R, S1723N, G1725E, D1731G, S1747F	2020
OR466339	*	*	*	P50L	G1725E	2012
OR466340	*	*	*	P50L	G1725E	2013
OR466360	*	*	*	*	G1725E	2013
OR466361	*	*	*	N46S	G1725E, K1726N	2013
LC474556	*	*	T184A	N32D	K1153R, Y1246F, R1764K	2014
OR466338	*	*	*	*	L416F	2012
