## Supplementary material for "Identification of distinct genotypes in circulating RSV A strains based on variants on the virus replication-associated genes": Table S4

### Sheet: Sheet1
Sequences	P					M2-1				M2-2					L																															Year	Group
KU839637							N174S																												G1725E											2014	R1
KU950464													N46S																						G1725E											2014	R1
KU950506	P34L												N46S								N215S														G1725E											2013	R1
KU950523													N46S													H598Y										D1731G										2014	R1
KU950537	P34L												N46S								N215S														G1725E											2014	R1
KU950686	P34L												N46S								N215S														G1725E											2014	R1
KX894805													N46S																						G1725E											2013	R1
KY982516																																			G1725E											2013	R1
LC474557													N46S																																	2014	R1
LC474558										T2I			N46S																																	2014	R1
lcl|Query_16133																																			G1725E											2017	R1
lcl|Query_251188-rc			I66T																				V335I												G1725E											2016	R1
lcl|Query_27301-rc													N46S													H598Y			S1593N						G1725E											2014	R1
lcl|Query_38058													N46S																																	2016	R1
lcl|Query_44347-rc																										H598Y																			Y2163N	2012	R1
lcl|Query_46678						K52R																													G1725E											2016	R1
lcl|Query_50431-rc			I66T																				V335I												G1725E											2015	R1
lcl|Query_52150-rc													N46S																						G1725E											2015	R1
lcl|Query_59835																										H598Y																			Y2163N	2012	R1
lcl|Query_65777-rc													N46S																S1593N						G1725E											2016	R1
lcl|Query_76864-rc													N46S													H598Y										D1731G										2016	R1
lcl|Query_82317-rc																										H598Y									G1725E											2013	R1
lcl|Query_82755													N46S																						G1725E											2015	R1
lcl|Query_85023													N46S													H598Y									G1725E	D1731G										2016	R1
lcl|Query_91531-rc																																			G1725E								A2014T			2012	R1
MF001039																										H598Y									G1725E								A2014T			2015	R1
MN306021													N46S													H598Y									G1725E	D1731G										2018	R1
MN310477			I66T																				V335I																							2018	R1
MN531557																																			G1725E											2013	R1
MN630093																							V335I																							2016	R1
MN630105																																			G1725E											2016	R1
MW033958													N46S													H598Y									G1725E	D1731G										2018	R1
OK649680																										H598Y									G1725E											2012	R1
OK649681																							V335I												G1725E											2012	R1
OK649682																																			G1725E											2012	R1
OK649683																																			G1725E											2014	R1
OK649684													N46S																						G1725E			T1773M								2015	R1
OR287918																							V335I												G1725E											2020	R1
OR287976													N46S													H598Y									G1725E	D1731G										2020	R1
OR466339																																			G1725E											2012	R1
OR466340																																			G1725E											2013	R1
OR466360																																			G1725E											2013	R1
OR466361													N46S																						G1725E											2013	R1
lcl|Query_30126-rc																			T179A																											2016	R2
OP890317				T69I							C26Y																							S1723G						A1927T	V1943D					2022	R2
OP890331				T69I							C26Y																							S1723G						A1927T	V1943D					2022	R2
OP890332				T69I							C26Y																							S1723G						A1927T	V1943D					2022	R2
OP965711				T69I							C26Y																							S1723G						A1927T	V1943D					2021	R2
OQ024110				T69I							C26Y								T179A			S216N												S1723G						A1927T	V1943D					2022	R2
OQ171912				T69I							C26Y																							S1723G						A1927T	V1943D					2022	R2
OR143160				T69I							C26Y					I139T																		S1723G						A1927T	V1943D					2023	R2
OR143161				T69I							C26Y																							S1723G						A1927T	V1943D					2023	R2
OR143163				T69I							C26Y					I139T																		S1723G						A1927T	V1943D					2023	R2
OR143176				T69I							C26Y					I139T																		S1723G						A1927T	V1943D					2022	R2
OR143185				T69I							C26Y																							S1723G						A1927T	V1943D					2023	R2
OR143219				T69I							C26Y																							S1723G						A1927T	V1943D					2022	R2
OR287987				T69I							C26Y																							S1723G							V1943D					2021	R2
OR522508				T69I							C26Y																							S1723G						A1927T	V1943D		A2014T			2023	R2
OR601480						K52R													T179A				V335I											S1723G							V1943D					2023	R2
lcl|Query_118515																																		S1723G	G1725E						V1943D					2016	R2
KY967362																	N143D			T179S										I1653V	K1661N															2015	R3
KY967363																	N143D			T179S										I1653V	K1661N															2015	R3
lcl|Query_131352-rc																	N143D			T179S										I1653V	K1661N															2015	R3
lcl|Query_23936												L37P					N143D			T179S										I1653V	K1661N															2015	R3
lcl|Query_27979															S100L		N143D			T179S								L953M		I1653V	K1661N	H1707Q														2017	R3
lcl|Query_28470-rc															S100L		N143D			T179S										I1653V	K1661N															2016	R3
lcl|Query_28812																	N143D			T179S										I1653V	K1661N															2016	R3
lcl|Query_380810																	N143D			T179S										I1653V	K1661N															2016	R3
lcl|Query_44628-rc												L37P					N143D			T179S										I1653V	K1661N															2016	R3
lcl|Query_50351												L37P					N143D			T179S										I1653V	K1661N															2015	R3
lcl|Query_50584-rc															S100L					T179S								L953M		I1653V	K1661N	H1707Q														2017	R3
lcl|Query_51805															S100L		N143D			T179S								L953M		I1653V	K1661N	H1707Q														2017	R3
lcl|Query_52294-rc												L37P					N143D			T179S										I1653V	K1661N															2016	R3
lcl|Query_60783																	N143D			T179S										I1653V	K1661N															2015	R3
lcl|Query_68232-rc																	N143D			T179S										I1653V	K1661N															2016	R3
MN306054																	N143D			T179S										I1653V	K1661N													F2017L		2019	R3
OQ024120																	N143D			T179S										I1653V	K1661N												A2014T		Y2163N	2022	R3
OQ171931																	N143D			T179S										I1653V	K1661N												A2014T			2022	R3
OQ331220																	N143D			T179S									S1593N	I1653V	K1661N								S1789F						Y2163N	2020	R3
OQ331221										T2I							N143D			T179S										I1653V	K1661N															2020	R3
OR143171							N174S	T180A	S182G								N143D			T179S										I1653V	K1661N															2023	R3
OR143184															S100L		N143D			T179S										I1653V	K1661N															2023	R3
OR143187							N174S	T180A	S182G								N143D			T179S										I1653V	K1661N															2022	R3
OR287842																	N143D			T179S									S1593N	I1653V	K1661N								S1789F						Y2163N	2019	R3
OR287846																	N143D			T179S										I1653V	K1661N															2019	R3
OR287859																	N143D			T179S										I1653V	K1661N															2019	R3
OR287917																	N143D			T179S									S1593N	I1653V	K1661N								S1789F						Y2163N	2020	R3
OR287984										T2I							N143D			T179S										I1653V	K1661N															2020	R3
OR287985																	N143D			T179S									S1593N	I1653V	K1661N								S1789F						Y2163N	2020	R3
OR287988															S100L		N143D			T179S										I1653V	K1661N															2021	R3
OR522529							N174S	T180A	S182G								N143D			T179S										I1653V	K1661N															2023	R3
OR601479																	N143D			T179S										I1653V	K1661N												A2014T		Y2163N	2023	R3
lcl|Query_99620					T92M									T79A												H598Y	L835M																			2016	R4
MN306017					T92M									T79A													L835M																			2018	R4
MN306029					T92M									T79A													L835M																			2019	R4
MN630096					T92M																				N547S		L835M						P1720L									V1943I				2016	R4
MN630098					T92M																				N547S		L835M						P1720L									V1943I				2016	R4
MN630106					T92M																				N547S		L835M						P1720L									V1943I				2016	R4
ON729318					T92M									T79A													L835M											T1773M								2019	R4
OR287841					T92M									T79A													L835M											T1773M								2019	R4
OR287919					T92M									T79A				A173S									L835M																			2020	R4
OR287927					T92M									T79A				A173S									L835M																			2020	R4
OR287948					T92M									T79A				A173S									L835M																			2020	R4
OR287986					T92M	K52R								T79A													L835M																			2021	R4
MN306050		N59S																				S216N		R511K													R1759K							F2017L		2019	R5
ON729319		N59S																				S216N		R511K													R1759K							F2017L		2019	R5
OR287849		N59S																						R511K													R1759K									2019	R5
LC474556																																														2014	R6
OR466338																																														2012	R6
Count	3	3	3	14	12	3	4	3	3	3	14	4	20	9	6	3	31	3	3	32	3	3	7	3	3	13	12	3	6	32	32	3	3	16	35	6	3	3	4	13	16	3	6	3	8
