## Supplementary material for "Identification of distinct genotypes in circulating RSV A strains based on variants on the virus replication-associated genes": Table S6

### Sheet: Sheet1
IDs	R Group	NextClade	Goya Clade
OR143184	R3	A.D.1	GA2.3.5
OR287988	R3	A.D.1	GA2.3.5
H84	R3	A.D.1	GA2.3.5
H82	R3	A.D.1	GA2.3.5
H81	R3	A.D.1	GA2.3.5
OR287984	R3	A.D.1	GA2.3.5
OQ331221	R3	A.D.1	GA2.3.5
MN306054	R3	A.D.1	GA2.3.5
KY967362	R3	A.D.1	GA2.3.5
b80	R3	A.D.1	GA2.3.5
b34	R3	A.D.1	GA2.3.5
b26	R3	A.D.1	GA2.3.5
b60	R3	A.D.1	GA2.3.5
b32	R3	A.D.1	GA2.3.5
b10	R3	A.D.1	GA2.3.5
b65	R3	A.D.1	GA2.3.5
b30	R3	A.D.1	GA2.3.5
b5	R3	A.D.1	GA2.3.5
b15	R3	A.D.1	GA2.3.5
OR143187	R3	A.D.1	GA2.3.5
OR522529	R3	A.D.1	GA2.3.5
OR143171	R3	A.D.1	GA2.3.5
OQ171931	R3	A.D.1	GA2.3.5
OR287846	R3	A.D.1	GA2.3.5
OR287859	R3	A.D.1	GA2.3.5
KY967363	R3	A.D.1	GA2.3.5
OR601479	R3	A.D.1	GA2.3.5
OQ024120	R3	A.D.1	GA2.3.5
OR287985	R3	A.D.1	GA2.3.5
OQ331220	R3	A.D.1	GA2.3.5
OR287917	R3	A.D.1	GA2.3.5
OR287842	R3	A.D.1	GA2.3.5
b48	R6	A.D	GA2.3.5
KY982516	R1	A.D	GA2.3.5
OR466360	R1	A.D	GA2.3.5
b75	R1	A.D	GA2.3.5
OR466340	R1	A.D	GA2.3.5
OR466339	R1	A.D	GA2.3.5
KU839637	R1	A.D	GA2.3.5
OK649682	R1	A.D	GA2.3.5
MN310477	R1	A.D	GA2.3.5
b66	R1	A.D	GA2.3.5
b23	R1	A.D	GA2.3.5
OR287918	R1	A.D	GA2.3.5
OK649681	R1	A.D	GA2.3.5
MN630093	R1	A.D	GA2.3.5
H86	R1	A.D	GA2.3.5
OR601480	R2	A.D.5	GA2.3.5
OR143219	R2	A.D.5.2	GA2.3.5
OQ024110	R2	A.D.5.2	GA2.3.5
OR143161	R2	A.D.5.2	GA2.3.5
OR143160	R2	A.D.5.2	GA2.3.5
OR143163	R2	A.D.5.2	GA2.3.5
OR143176	R2	A.D.5.2	GA2.3.5
OR522508	R2	A.D.5.2	GA2.3.5
OP965711	R2	A.D.5.2	GA2.3.5
OP890317	R2	A.D.5.2	GA2.3.5
OP890332	R2	A.D.5.2	GA2.3.5
OQ171912	R2	A.D.5.2	GA2.3.5
OP890331	R2	A.D.5.2	GA2.3.5
OR143185	R2	A.D.5.2	GA2.3.5
OR287987	R2	A.D.5.2	GA2.3.5
b43	R2	A.D.5	GA2.3.5
MN630105	R1	A.D.4	GA2.3.5
OR466338	R6	A.D	GA2.3.5
LC474556	R6	A.D	GA2.3.5
OR287986	R4	A.D.3	GA2.3.5
OR287841	R4	A.D.3	GA2.3.5
ON729318	R4	A.D.3	GA2.3.5
MN306029	R4	A.D.3	GA2.3.5
OR287948	R4	A.D.3	GA2.3.5
OR287927	R4	A.D.3	GA2.3.5
OR287919	R4	A.D.3	GA2.3.5
MN306017	R4	A.D.3	GA2.3.5
b37	R4	A.D	GA2.3.5
MN630098	R4	A.D	GA2.3.5
MN630096	R4	A.D	GA2.3.5
MN630106	R4	A.D	GA2.3.5
MN306050	R5	A.D	GA2.3.5
ON729319	R5	A.D	GA2.3.5
OR287849	R5	A.D	GA2.3.5
OK649683	R1	A.D	GA2.3.5
MN531557	R1	A.D	GA2.3.5
OR287976	R1	A.D.2.2	GA2.3.5
MN306021	R1	A.D.2.2	GA2.3.5
b63	R1	A.D.2.2	GA2.3.5
b42	R1	A.D.2.2	GA2.3.5
KU950523	R1	A.D.2.2	GA2.3.5
MW033958	R1	A.D.2.2	GA2.3.5
cl59	R1	A.D	GA2.3.5
cl99	R1	A.D.2	GA2.3.5
b36	R1	A.D.2	GA2.3.5
LC474558	R1	A.D	GA2.3.5
b2	R1	A.D	GA2.3.5
KU950537	R1	A.D	GA2.3.5
KU950686	R1	A.D	GA2.3.5
KU950506	R1	A.D	GA2.3.5
b39	R1	A.D	GA2.3.5
KU950464	R1	A.D	GA2.3.5
OK649684	R1	A.D	GA2.3.5
OR466361	R1	A.D	GA2.3.5
KX894805	R1	A.D	GA2.3.5
LC474557	R1	A.D	GA2.3.5
H7	R1	A.D	GA2.3.3
OK649680	R1	A.3.1.1	GA2.3.3
cl79	R1	A.3.1.1	GA2.3.3
MF001039	R1	A.3.1.1	GA2.3.3
H75	R1	A.3.1	GA2.3.3
H66	R1	A.3.1	GA2.3.3
